# Glacier-fed stream biofilms harbour diverse resistomes and biosynthetic gene clusters

**DOI:** 10.1101/2021.11.18.469141

**Authors:** Susheel Bhanu Busi, Laura de Nies, Paraskevi Pramateftaki, Massimo Bourquin, Leïla Ezzat, Tyler J. Kohler, Stilianos Fodelianakis, Grégoire Michoud, Hannes Peter, Michail Styllas, Matteo Tolosano, Vincent De Staercke, Martina Schön, Valentina Galata, Paul Wilmes, Tom Battin

## Abstract

**Background:** Antimicrobial resistance (AMR) is a universal phenomenon whose origins lay in natural ecological interactions such as competition within niches, within and between micro- to higher-order organisms. However, the ecological and evolutionary processes shaping AMR need to be better understood in view of better antimicrobial stewardship. Resolving antibiotic biosynthetic pathways, including biosynthetic gene clusters (BGCs), and corresponding antimicrobial resistance genes (ARGs) may therefore help in understanding the inherent mechanisms. However, to study these phenomena, it is crucial to examine the origins of AMR in pristine environments with limited anthropogenic influences. In this context, epilithic biofilms residing in glacier-fed streams (GFSs) are an excellent model system to study diverse, intra- and inter-domain, ecological crosstalk.

**Results:** We assessed the resistomes of epilithic biofilms from GFSs across the Southern Alps (New Zealand) and the Caucasus (Russia) and observed that both bacteria and eukaryotes encoded twenty-nine distinct AMR categories. Of these, beta-lactam, aminoglycoside, and multidrug resistance were both abundant and taxonomically distributed in most of the bacterial and eukaryotic phyla. AMR-encoding phyla included Bacteroidota and Proteobacteria among the bacteria, alongside Ochrophyta (algae) among the eukaryotes. Additionally, BGCs involved in the production of antibacterial compounds were identified across all phyla in the epilithic biofilms. Furthermore, we found that several bacterial genera (*Flavobacterium*, *Polaromonas*, etc.) including representatives of the superphylum Patescibacteria encode both ARGs and BGCs within close proximity of each other, thereby demonstrating their capacity to simultaneously influence and compete within the microbial community.

**Conclusions:** Our findings highlight the presence and abundance of AMR in epilithic biofilms within GFSs. Additionally, we identify their role in the complex intra- and inter-domain competition and the underlying mechanisms influencing microbial survival in GFS epilithic biofilms. We demonstrate that eukaryotes may serve as AMR reservoirs owing to their potential for encoding ARGs. We also find that the taxonomic affiliation of the AMR and the BGCs are congruent. Importantly, our findings allow for understanding how naturally occurring BGCs and AMR contribute to the epilithic biofilms mode of life in GFSs. Importantly, these observations may be generalizable and potentially extended to other environments which may be more or less impacted by human activity.
