## Supplementary Table 1 for "Glacier-fed stream biofilms harbour diverse resistomes and biosynthetic gene clusters"

### Sheet: Sheet1
Samples	IDs	Expedition	date [DD.MM.YYYY]	time [HH:MM]	Glacier name	Region	Number Sediment samples	Number rock samples	Latitude	Longitude	elevation_m	Dist_km	glacier area_km2	catchment area_km2	% glacier coverage	water_temp_C	DO [saturation]	w_CO2 (mATM)	pH	Conductivity (uS cm-1)	turbidity (NTU)	DOC (ug L-1)	P-SRP (ug L-1)	N-NO2+NO3 (ug L-1)	N-NH4 (ug L-1)
SA1	GL_R2_GL5_UP_2; GL_R3_GL5_UP_3; GL_R1_GL5_UP_1	New Zealand	29.01.2019	11:47:00	Lancelot	Arthurs Pass	3	3	-42.9249	171.514	1325	0.8205	0.03	0.46	0.06	7.7	100.4	414.9	7.54	32.4	0.1	85.5	7.3	10	25.5
SA2	GL_R10_GL11_UP_3; GL_R8_GL11_UP_1; GL_R9_GL11_UP_2	New Zealand	09.02.2019	11:56:00	Reid	Wanaka	3	3	-44.4673	168.622	1587	0.32	0.43	0.68	0.63	2.9	98.9	386.9	10.18	14.5	4.1	89.2	6.1	7.6	27.3
SA3	GL_R11_GL15_UP_1; GL_R12_GL15_UP_2; GL_R13_GL15_UP_3	New Zealand	17.02.2019	08:52:00	Age	Milford Sound	3	3	-44.6121	168.022	1288	0.0265	1.6	2.46	0.65	1.4	98.4	410.7	6.47	10.4	0.8	82.1	9.1	37.7	24.5
SA4	GL_R17_GL16_UP_1; GL_R18_GL16_UP_2; GL_R19_GL16_UP_3	New Zealand	22.02.2019	13:53:00	Birch Creek (upper reach)	Mount Cook	3	3	-43.794	170.064	1320	0.9071	0.15	1.44	0.1	5.7	99	438.8	7.82	95.8	0.7	127.9	5.5	17.3	20.2
CU1	GL_R56_GL46_UP_1; GL_R58_GL46_UP_3	Caucasus	13.09.2019	11:30:00	"443"	Bezengi	3	2	43.0832	43.1839	3154	0.439786	1.57	2.88	0.55	0.4	99.6	198.1	8.06	104.3	33.7	184.4	1.6	411.8	7
CU2	GL_R59_GL47_UP_1	Caucasus	17.09.2019	10:23:00	Kashkatash	Adyl Su	3	1	43.2116	42.6847	2517	0.121836	3.04	7.22	0.42	0.5	99.8	257.9	7.68	36.1	26.9	246.8	0.9	123.6	13.8
CU3	GL_R68_GL53_UP_2	Caucasus	26.09.2019	13:30:00	Garabashi	Mt. Elbrus	3	1	43.2846	42.4788	3059	0.953408	4.11	5.93	0.69	7.3	100.1	192.4	8.05	183.6	114.2	207	49.3	142.8	9.5
CU4	GL_R80_GL56_UP_1; GL_R81_GL56_UP_2	Caucasus	02.10.2019	10:42:00	Sopruju Sevenriy	Dombay	3	2	43.2617	41.6102	2104	1.02811	2.94	4.56	0.65	4.7	100.1	295.1	NA	94.6	1100	247.2	4.2	60	5.6
