## Supplementary Table 2 for "Glacier-fed stream biofilms harbour diverse resistomes and biosynthetic gene clusters"

AMR_category	n
acridine_dye	1
aminocoumarin	5
aminoglycoside	176
aminoglycoside:aminocoumarin	3
antibacterial_free_fatty_acids	2
bacitracin	3
beta-lactam	930
bicyclomycin	1
diaminopyrimidine	43
elfamycin	1
fluoroquinolone	75
fosfomycin	25
fusidic-acid	5
glycopeptide	77
MLS	103
multidrug	179
mupirocin	3
nitroimidazole	1
nucleoside	5
peptide	52
phenicol	50
pleuromutilin	1
polyamine:peptide	1
polymyxin	1
rifamycin	13
sulfonamide	4
tetracycline	70
triclosan	4
Unclassified	6
